# Unbiased and Epicardial-Specific Lineage Tracing Reveal Epicardial Contribution to Vascular Endothelial Cells in Heart Development

**DOI:** 10.64898/2026.08.23.742225

**Authors:** Payal Ghosh, Zibei Gao, Haoting He, Juan Xu, Guang Li

## Abstract

The lineage potential of cardiac cells, particularly epicardial cells, during heart development remains unclear, largely due to the non-specific expression of epicardial marker genes and the resulting non-specific labeling in Cre-loxP mouse models. Using DARLIN mice, a CRISPR/Cas9-based lineage-tracing system independent of the Cre-loxP system, we analyzed the lineage development of embryonic cardiac cells in an unbiased manner and identified lineages shared among different cell types, such as epicardial cells and vascular endothelial cells (Vas_ECs). To further confirm the lineage potential of epicardial cells, we identified an epicardial cell-specific marker gene, Lrrn4, through analysis of a multi-staged single-cell mRNA-sequencing (scRNA-seq) dataset, and generated a corresponding Lrrn4-CreER mouse line. We then bred this line with a reporter mouse to confirm its specificity for labeling epicardial cells, and subsequently performed prolonged lineage tracing, which revealed differentiation of the labeled epicardial cells into Vas_ECs and fibroblasts, but not cardiomyocytes, indicating that Lrrn4 labels a population of Epi with the potential to differentiate into Vas_ECs. Finally, Using this mouse line, we investigated epicardial cell function by selectively ablating these cells and by expressing TGFβ in epicardial cells to convert their lineage from Vas_ECs to fibroblasts. Both approaches resulted in significant developmental defects in embryonic hearts. Together, these results indicate that epicardial cells can give rise to Vas_ECs, and that the Lrrn4-CreER mouse model is a valuable tool for elucidating the role of the epicardium in heart development.
