## Supplemental data 1 for "Unbiased and Epicardial-Specific Lineage Tracing Reveal Epicardial Contribution to Vascular Endothelial Cells in Heart Development"

clone_index	dominant_fate	clone_size	n_fates	fate_composition	clone_id
2224	ven-cm	43	8	ven-cm:28,ven-cm-2:5,vas-ec:4,fb:2,endo-ec:1,atrial-cm:1,smc:1,immune:1	RA_239_240insGA@RA_24_48del,77_79del,104_241delinsT,266_267insT@TA_130_131del@TA_23_184del,212_213insGGAAAA,266_267insA
1976	vas-ec	12	2	vas-ec:11,fb:1	CA_24_76del,103_104insA,130_131insAA,157_158insG,184_185insAA,233_254del,265_266insAG@CA_24_211del,238_239insC,266_267insC@RA_23_24insA,50_51insA,78_159delinsA,185_239delinsT,266_267insA@TA_212_213insA,239_240insAG
2156	ven-cm-2	10	5	ven-cm-2:3,ven-cm:3,endo-ec:2,immune:1,atrial-cm:1	RA_131_132insAA@TA_131_132insG,239_240insAG@TA_23_24insA,77_78insC,104_105insAG,186_266del
1918	vas-ec	10	3	vas-ec:7,fb:2,pericyte:1	CA_24_157del,185_238del,265_266insGG@RA_23_24insGA,50_51insGA,77_78insAG,95_239delinsCAGTCGAGA,266_267insA@TA_21_241del,264_265insTATGAGACTATAA
276	vas-ec	9	3	vas-ec:7,ven-cm:1,fb:1	CA_22_23insA,49_50insGG,77_239delinsGC,266_267insC@CA_22_23insA,50_157del,185_238del,265_266insAG@RA_23_24insC,50_51insGA,78_130delinsGGA,159_266delinsAG@RA_23_24insC,50_51insTA,78_266delinsT
341	atrial-cm	8	2	atrial-cm:6,fb:2	CA_22_23insA,72_204del,266_266del@RA_131_132insTAG@TA_266_267delinsT
2653	vas-ec	8	4	vas-ec:3,fb:2,endo-ec:2,ven-cm-2:1	RA_50_51insAG@TA_22_24del,51_131delinsGGG,148_241del,266_267insGG
940	vas-ec	7	3	vas-ec:5,ven-cm:1,fb:1	CA_22_23insGA,49_50insA,78_265del@RA_24_130del,158_268del
1791	endo-ec	7	3	endo-ec:3,ven-cm:2,fb:2	CA_23_52delinsATAGTTCC,64_216delinsCCATCGTATGCGC,223_236delinsTGTCGACTCCAT,265_266insAG@RA_24_79delinsACT,95_103del,131_132insA,159_264del@RA_23_24insG,50_187del,212_213insA,240_247delinsTCCA,266_267insGA@TA_22_155del,185_186insGG,214_266del
1365	endo-ec	7	2	endo-ec:6,vas-ec:1	CA_23_184delinsAA,238_239insG,265A>G@CA_22_23insG,50_238delinsGA,265_266insAC@RA_23_24insG,41_253del@TA_18_214del,239_240insGA
1636	ven-cm	7	2	ven-cm:6,ven-cm-2:1	CA_23_25del,49_50insA,77_152del,157_157del,183_184insC,212_213del,222_243del,265_266insTG@CA_22_23insG,50_76delinsG,104_265del@RA_23_76del,104_105insA,131_241del,258_267del
1660	fb	6	2	fb:5,epi:1	CA_23_25del,50_238del,265_266insAT@RA_23_24insG,51_104del,131_132insGG,158_159insTG,185_186insAG,212_213insT,239_240insAG,266_267insA@TA_186_212del,266_267insA
771	vas-ec	6	2	vas-ec:4,fb:2	CA_22_23insG,48_241del,266_267insC@RA_24_184del,212_213del,239_240insA,266_267insAA
1688	vas-ec	6	3	vas-ec:4,pericyte:1,fb:1	CA_23_26del,35_187del,212_212del,238_239insG,266_267insC@CA_50_130del,159_238del,265_266insAG@CA_23_30delinsTC,34_52delinsTAGCGAC,64_99delinsCCATCGTTATGC,104_106delinsG,116_137delinsCTCCATC,143_153delinsCGAGCGCGCTC,185_186del,265_265delinsGGG@RA_24_49del,78_266delinsT@TA_23_103del,133_266del@TA_48_51del,131_132insG,212_265del
2143	endo-ec	5	3	endo-ec:2,ven-cm:2,fb:1	RA_104_184del@TA_50_51insA,105_264delinsACAA
473	vas-ec	5	2	vas-ec:4,ven-cm:1	CA_22_23insAC,49_50insA,77_238del,265_266insGG@RA_20_250del,266_267insA@TA_20_69del,158_213del
789	vas-ec	5	2	vas-ec:3,fb:2	CA_22_23insG,49_50insA,76_77insT,131_238del,265_266insG@CA_22_23insT,49_50insT,77_184delinsAA,211_212insA,238_239insG,265_266insA@RA_23_24insA,50_51insAC,78_239delinsAC,266_267insC@TA_6_138del,158_159insG,186_266del
295	vas-ec	5	3	vas-ec:2,epi:2,endo-ec:1	CA_22_23insA,50_157del,185_238del,265_266insAG@RA_23_24insC,50_51insTA,77_265del
2378	ven-cm	5	2	ven-cm:3,pericyte:2	RA_23_24insG,50_51insC,78_182del,212_212del,239_240del,266_267insAA@RA_50_51insGG,78_213del,239_240insAG,266_267insCA@TA_105_204del@TA_23_24insAG,105_204del
997	smc	5	4	smc:2,ven-cm:1,fb:1,endo-ec:1	CA_22_23insGAAAA,49_50insTAG,77_237del,265_266insTGA@CA_21_22del,76_77insAGGA,104_130del,158_265del@RA_50_51insC,77_78insA,104_105insG,132_136del,143_241del,266_267insGAG@TA_23_24insG,47_267delinsA
745	ven-cm	5	3	ven-cm:2,vas-ec:2,fb:1	CA_22_23insAT,49_50insTA,77_77del,104_265del@CA_24_35del,50_157del,184_185insT,212_213insC,239_240insA,265_266insG@RA_23_24insGG,37_51del,77_78insGG,104_105insA,132_238del,265_266insC@TA_24_25delinsCG,49_52delinsGAGCGATGGGAGCGAGAGCGCGCTCGTCGAAT,62_65delinsACA,105_266del
2776	ven-cm	5	2	ven-cm:3,fb:2	RA_78_130del@TA_50_51insAA,212_213insG@TA_23_24insA,50_51insC,76_77insG,104_105insG,132_267delinsG
766	fb	5	3	fb:3,pericyte:1,endo-ec:1	CA_22_23insG,47_102delinsT,130_131insTATGGAGTCGCGCTA,184_185insA,212_240delinsACG,265_266insAA@RA_24_104del,158_159insCG,183_197del,212_213insA,239_240insA,266_267insT@RA_23_24insAAA,50_51insT,77_77delinsGG,104_105insG,131_132insA,158_159insGA,186_266del@TA_23_24insGA,50_51insGG,77A>G,104_105del,122_123insGACGGGGCAGGGCGGGGTTCGGCTTCTGGCTACTACAG,133_133delinsCGATGGAGTCGCGAGCGCTATGAGCGAACT,152_159de…
1154	vas-ec	4	2	vas-ec:2,ven-cm:2	CA_22_23insT,76_77insGA,265_266insGG@RA_23_24insT,50_51insGG,78_266delinsGG@TA_6_162del,185_240del,266_267insG
2350	fb	4	3	fb:2,ven-cm:1,epi:1	RA_23_24insC@TA_106_107del
2778	immune	4	2	immune:3,ven-cm:1	RA_78_141del,266_267insGG@RA_22_24del,51_267delinsAA@TA_213C>G
1713	immune	4	3	immune:2,ven-cm-2:1,vas-ec:1	CA_23_32del,50_52del,76_77insG,103_104insGC,158_265del@RA_77_78insCG@TA_22_95del,100_110delinsGTCGTGC,119_151delinsCCATCGATGT,155_164delinsTAC,175_266delinsCCATAG@TA_50_51insAA,212_213insGG
1318	fb	4	2	fb:3,ven-cm:1	CA_23_157delinsG,185_211del,239_265del@RA_51_52delinsTGCGCCGGCGAGCAT,79_266del@TA_24_131del,159_239del,267_267del
2078	ven-cm	4	2	ven-cm:3,smc:1	CA_6_237delinsT@RA_23_24insC,48_72del,75_79delinsTGACT,84_265del@RA_50_51insGGCGATGGAGTCGCGAGCGCTATGAGCTATGGAGTCGATAGTATGCGTACACG,106T>G,119_123del,131_248delinsCTACGA,266_267insGGAGCTGTGTGC@TA_25_25del,77_78insAGA,107_260delinsGGACGTCCTTCTGCTA,265_266delinsC@TA_77_78insGA
1434	fb	4	3	fb:2,pericyte:1,ven-cm:1	CA_23_211delinsTA,239_240insGA,266_267del@RA_24_30delinsAC,47_52del,70_77delinsG,132_197del,266_267insA
1452	vas-ec	4	3	vas-ec:2,fb:1,endo-ec:1	CA_23_225delinsGG,239_240insTA,266_266del@RA_25_158del,185_186insA,212_213insAG,239_239del,266_267insGG
2129	fb	4	3	fb:2,ven-cm-2:1,pericyte:1	CA_77_79delinsGGG,265_266insG@RA_50_51insGG,77_78insAG,131_132insC,158_159insT,185_186insG,212_213insT,239_240insG,266_267insA@RA_23_24insG,50_51insGG,77_78insAG,131_132insC,158_159insT,174_190del,212_213insT,239_240insG,266_267insA@TA_47_63del,78_239delinsT,267C>G
1539	fb	4	3	fb:2,vas-ec:1,epi:1	CA_23_24insC,47_77del,104_186delinsACCT,211_212insG,265_266insGGA@RA_50_157del,185_211del,237_238insA,266_267insGGAGCTGTGTGC@RA_23_24insAT,51_75del,86_261delinsCGACTGTA@TA_50_51insA,78_212delinsAGT,239_240insGGA,266_267insA
1573	vas-ec	4	2	vas-ec:3,immune:1	CA_23_24insC,50_148del,154_265del@RA_23_24insG,50_51insAG,79_239del,266_267insG@RA_24_185delinsGA,212_213insGG,267_268del@TA_24_239delinsGAGT,266_267insAG
990	vas-ec	4	2	vas-ec:3,fb:1	CA_22_23insGAA,49_50insG,77_109del,116_153delinsCGAGCGCGCTC,159_192del,195_213delinsCATAGTGTGCGCGT,224_240delinsCTCC,250_261delinsCTCATAGCGCT,263_265delinsGCGACTCCATCG@TA_23_24insGG,50_51insG,78_150delinsGCTCGACGAGCG,154_180delinsTCTCGCTCCCATCGGTCTGCGTGCTACGT,182_266delinsTCGACTCCATCG
876	fb	4	2	fb:3,smc:1	CA_22_23insG,50_237del,265_266insG@RA_23_24insA,34_50del,77_78insG,105_158del,185_238del,266_267insC
917	fb	4	2	fb:3,smc:1	CA_22_23insG,76_77insTGTCGCGCATA,103_104insA,127_170del,211G>A,238_239insG,265_266insT@RA_23_24insTAG,50_51insA,78_265del
2542	fb	4	3	fb:2,endo-ec:1,vas-ec:1	RA_24_24del,50_51insT,78_106delinsAGCG,131_132insA,158_159insA,185_186insG,212_213insA,239_240insG,266_267insA@TA_23_24insG,50_51insGGCGATGGAGTCGACTACAGT,70_79del,101_104delinsTAGTCGATAGTCGCATAGT,132_185delinsA,213_266delinsAC
1889	fb	4	2	fb:2,ven-cm:2	CA_23_78del,118_265delinsGT@RA_131_132insGT@TA_131_268del
1851	fb	4	2	fb:2,ven-cm:2	CA_23_76delinsAGT,102_103insG,131_132insC,158_265delinsAG@RA_50_51insAG,78_239delinsAT
298	fb	4	2	fb:3,ven-cm:1	CA_22_23insA,50_157delinsAG,211_212insG,265_266insAG@RA_24_185del,212_213insA,239_240insA,266_267insC@TA_23_44delinsACGACTC,51_266delinsG
2606	fb	4	2	fb:3,endo-ec:1	RA_26_110delinsCGTAGCGACTGT,119_237delinsCCAT,266_267insA@TA_23_184del,212_213insG,266_267insG
1941	epi	4	2	epi:2,fb:2	CA_24_35del,47_73del,97_241del,265_266insAA@RA_24_184delinsA,213_264del
2577	ven-cm	4	2	ven-cm:3,ven-cm-2:1	RA_24_77delinsG,94_266del@TA_23_184del,212_213insG,228_243del,266_267insA
410	ven-cm	4	3	ven-cm:2,endo-ec:1,fb:1	CA_22_23insAA,78_268del@RA_24_43delinsTCGACGA,48_68delinsGCTCTCGACTCCA,74_97delinsTAT,102_109del,116_266delinsTGTCGACTCCATAG@TA_23_24insC,40_241del,262_266delinsTCAG
1823	vas-ec	4	3	vas-ec:2,fb:1,ven-cm-2:1	CA_23_75delinsAA,103_104insA,130_131insGG,157_158insA,185_264del@RA_24_212delinsTC,237_258delinsTCTCGACTCCATT,266_267insG
898	ven-cm	4	2	ven-cm:2,fb:2	CA_22_23insG,50_71delinsGCGTG,76_102delinsCAT,114_125delinsCATCGCGTGT,128_146delinsTCGCTCATA,154_167delinsCGACTCCATCGAATCGTA,177_187delinsG,195_209delinsCAT,231_239del,265_266insAG@CA_22_23insG,50_157del,187_187delinsTCAGCGTC,197_219delinsCTCCATCGCGTGTACGCATACTA,224_236delinsCTCCAT@CA_49_50insG,76_77insG,131_265del@RA_23_24insC,51_266delinsGG@TA_3_213del,239_240insGG,266_266del
1807	endo-ec	4	2	endo-ec:3,vas-ec:1	CA_23_74del@RA_23_24insG,50_51insC,77_78insAT,105_267delinsA
607	ven-cm	4	3	ven-cm:2,fb:1,pericyte:1	CA_22_23insAC,70_265del@CA_22_23insG,50_52del,64_67delinsCCATAGT,73_150delinsCATAGCGCTCGCGACTCCA,156_167delinsTTCGTA,177_192delinsGTCGACTCCA,196_216delinsCTTCTATGCGC,223_233delinsTGCGTACAGTCGCGACTCCATA,240_241delinsGCGCGCTC,249_265delinsCATCG@RA_26_52del,77_78insGGA,212_213insAAG,241_268delinsCG@RA_25_96delinsGTG,101_105del,111_266delinsTATCGACTCCATCG@TA_25_40del,52_120del,131_265del
754	ven-cm	4	2	ven-cm:2,fb:2	CA_22_23insG,104_157del,222_243del,266_267insGGC@RA_51_52delinsGA,78_99delinsTCGACGA,102A>G,112_123delinsCTCCATCGCTCGTGTGCGT,131_136delinsC,139_151delinsCTCCATCGCGTGT,157_177delinsTACTATGGACTCCATATCGTCAGCGTCTCGACT,182_186delinsCCCATCGCCTCTGCGTGCTACG,193_241delinsCTCCATCGTCGACTGTCGTGCA,264_266delinsATCGTATCGACTCCATCG@TA_131_132insAT
774	fb	4	2	fb:2,pericyte:2	CA_22_23insG,49A>G,76_77insG,87_103delinsACGAGCG,127_179del,185_265del@TA_50_51insAA
2002	ven-cm	4	2	ven-cm:3,epi:1	CA_25_72delinsTGTGCGTACAGTCGCG,75_111del,114_146delinsCATAGCCTCGCTCATA,154_265delinsCGACTCCATCG@RA_23_49del,78_264del@RA_176_197del,266_267insG@TA_14_35del,51_53delinsAG,76_77delinsTATGAG,105_266del
2434	vas-ec	4	3	vas-ec:2,pericyte:1,fb:1	RA_23_24insGG,50_51insT,77_78insGGA,131_132insA,159_212delinsA,239_240insG,266_267insA@TA_104_105insAG,132_148del
1619	vas-ec	4	2	vas-ec:3,ven-cm:1	CA_23_25del,158_265delinsAG@RA_23_24insT,50_51insGA,78_158delinsG,182_268del@TA_24_212del,240C>A
1969	ven-cm	3	2	ven-cm:2,vas-ec:1	CA_24_52del,64_209delinsCCAT,238_239insG,265_266insT@RA_23_130del,159_240delinsG,267_268del
2055	atrial-cm	3	2	atrial-cm:2,endo-ec:1	CA_50_130delinsA,157_158insA,184_185insGAA@CA_21_22del,50_238del,265_266insG@TA_23_24insG,50_51insT,77_78insGG,104_267del
1944	fb	3	2	fb:2,ven-cm:1	CA_24_35del,48_49delinsCTTG,77C>A,104_130del,151_170del,190_221del,239_265del@RA_80_106del,266_267insC
2048	ven-cm	3	2	ven-cm:2,ven-cm-2:1	CA_49_50insGT@CA_23_75delinsA,103_104insA,131_265del@RA_158_159insAA@TA_24_239delinsG,266_267insAG
2027	immune	3	3	immune:1,smc:1,atrial-cm:1	CA_49_50insA,76_77insG,229_240delinsTAGTATGCGTACACGAG,265_266insGA@RA_212_213insAG
2005	endo-ec	3	2	endo-ec:2,vas-ec:1	CA_27_102del,114_146delinsCATCGCTCATA,154_167delinsCGACTCCATTTTCGTA,176_217del,224_265delinsCTCCATCG@RA_23_24insGG,50_51insC,77_78insA,104_105insG,131_265del@RA_77_78insA,186_238del,266_267insCTA@TA_21_187del,213_265delinsGA
2025	fb	3	2	fb:2,epi:1	CA_49_50insA,65_85del,157_158insT,265_266insA@CA_23_83del,103_104insAA,132T>G,143_152delinsCTACA,157_214delinsCTACGAGGATCGACTGTCG,224_265delinsCTCCATCGC@RA_24_97delinsTAT,102_109del,116_266delinsTGTCGACTCCATAG@TA_50_51insA,70_79del,131_132insG,185_186insGATGGAGT,213_266delinsAACG
2116	ven-cm	3	2	ven-cm:2,vas-ec:1	CA_77_211delinsGA,265_266insGG@RA_77_78insC@TA_131_132insGGA
2324	ven-cm	3	2	ven-cm:2,vas-ec:1	RA_23_24insC,40_52del,78_270delinsGG@TA_50_51insGT,212_213insG
2118	immune	3	3	immune:1,atrial-cm:1,vas-ec:1	CA_77_215del@RA_23_24insG,50_51insC,77_78insC,105_266delinsGG@TA_14_35del,51_130del,158_213del,233_268del@TA_78_239delinsTGGGAGCTATGAG
2471	immune	3	2	immune:2,ven-cm-2:1	RA_23_256del,266_267insC@TA_23_24insA,51_270del
2752	fb	3	2	fb:2,ven-cm:1	RA_77_78insG,131_132insG@TA_25_103del,212_213insGA
2728	ven-cm	3	3	ven-cm:1,atrial-cm:1,pericyte:1	RA_77_78insA,131_132insG,239_240insG,266_267insT@TA_50_51insGT
2592	fb	3	3	fb:1,endo-ec:1,ven-cm-2:1	RA_25_185delinsA,213_266del@TA_50_51insGG,105_124delinsTCTGCGT,131_212delinsTATCGACTCCATAT,239_240insC,263_267delinsCCGAG
2569	fb	3	2	fb:2,epi:1	RA_24_76del,104_105insA,131_132insA,158_159insG,186_266del@TA_24_267delinsGAG
2568	epi	3	2	epi:2,ven-cm:1	RA_24_75del,131_133del,261_268del@TA_131_132insTCA,212_213insAG
2554	pericyte	3	2	pericyte:2,fb:1	RA_24_26delinsT,50_51insT,77_78insGAT,101_123del,131_265del@TA_104_105insGG,131_132insC
2529	vas-ec	3	2	vas-ec:2,endo-ec:1	RA_24_212del,239_240insG,266_267insT@TA_25_185del,212_213insG,266_267insC
2497	fb	3	2	fb:2,ven-cm-2:1	RA_24_104del,132_184delinsA@TA_131_132insAA,212_265del
2455	endo-ec	3	2	endo-ec:2,smc:1	RA_23_24insT,50_51insA,77_78insT,131_132insTAG,239_240insA,266_267insA@RA_78_131delinsAG,185_186insA,213_266del@TA_185_186insAA
2149	ven-cm	3	2	ven-cm:2,ven-cm-2:1	RA_126_132del@TA_24_130del,159_174del,212_213insG,239_241del,266_267insAG
2425	vas-ec	3	2	vas-ec:2,atrial-cm:1	RA_23_24insGG,131_132insGA@TA_131_133del,212_213insA
2407	fb	3	3	fb:1,ven-cm:1,pericyte:1	RA_23_24insG,51_238delinsA,263_266del@TA_50_51insAA,213_224del
2318	epi	3	2	epi:2,vas-ec:1	RA_23_24insAG,50_51insG,131_132insC@RA_23_24insG,51_239delinsA,266_268del@TA_23_24insG,51_103del,116_240delinsCTAT,262_266delinsATCGAG@TA_24_265delinsGAA
2299	endo-ec	3	2	endo-ec:2,ven-cm-2:1	RA_23_24insAA,50_51insG,131_132insA,213_266del@RA_78_78del,105_105del,124_229del@TA_50_51insC,104_105insA,132_133delinsT,159_239del,266_267insAG
2295	immune	3	2	immune:2,fb:1	RA_23_24insAA,40_52del,78_187delinsACG,212_213del,239_240insGA@TA_24_160delinsCG,186_238del,253_268del@TA_3_186del,212_213insA,239_240insA,261_268del
