## Supplemental data 2 for "Unbiased and Epicardial-Specific Lineage Tracing Reveal Epicardial Contribution to Vascular Endothelial Cells in Heart Development"

clone_index	dominant_fate	clone_size	n_fates	fate_composition	clone_id
3349	fb	9	2	fb:7,vas-ec:2	RA_23_24insC,51_265del@TA_14_35del,50_51insG,77_78insG,103_104delinsAA,131_214del,237_245del,266_267insA@TA_23_24insAG,43_79del,94_160del,184_230del,239_240insAG,251_268del
2415	fb	7	2	fb:6,pericyte:1	CA_23_48del,60_265del@RA_23_24insGA,36_105delinsTACGATACGATACGATACGA,131_132insGG,158_159insG,184_186del,212_213insG,239_240del,266_267insG@TA_23_24insC,51_265del
1123	vas-ec	6	2	vas-ec:5,fb:1	CA_22_23insGG,49_50insGG,76_77insA,132_163delinsGTGTGCGTAC,174_180delinsCCATAGCTCGACGAG,182_187delinsGCGCTC,195_210delinsCATA,238_239insG,265_266insGA@CA_24_184delinsA,211_212insG,238_239insG,265_266insGA@RA_23_24insG,44_267del
3435	fb	5	3	fb:2,vas-ec:2,immune:1	RA_23_24insG,50_51insTG,74_268del@TA_15_65del,104_186del,214_266del@TA_23_51del,78_130del,158_159del,186_268delinsACG
3816	fb	5	4	fb:2,immune:1,vas-ec:1,smc:1	RA_24_265del@TA_23_24insG,48_52del,78_79del,104_264delinsTAA
3451	fb	5	2	fb:3,vas-ec:2	RA_23_24insG,51_104del,131_265del@TA_23_24insA,47_266delinsAGTAT
1814	vas-ec	4	2	vas-ec:3,atrial-cm:1	CA_23_238del,264_265insGC@RA_23_24insC,50_51insC,79_265del@TA_23_24insG,48_124delinsGGGACGTCCTTCT,131_150delinsT,157_267del
3387	fb	4	3	fb:2,atrial-cm:1,pericyte:1	RA_23_24insG,50_51insA,79_266del@TA_24_266del
1939	pericyte	4	2	pericyte:2,fb:2	CA_23_24insAAAAC,49_50insA,77_268del@RA_15_47del,77_78insGG,105_266delinsG
1990	vas-ec	4	2	vas-ec:3,smc:1	CA_23_24insC,49_50insGG,76_77insT,104_265del@RA_24_266delinsGG@TA_24_239del,266_267insA
3145	vas-ec	4	3	vas-ec:2,endo-ec:1,immune:1	RA_23_24insA,50_51insG,77_265del@RA_24_239delinsA,266_267insG@TA_26_104del,131_132insAC,158_159insGA,186_266del
3331	vas-ec	4	2	vas-ec:3,endo-ec:1	RA_23_24insC,50_51insG,78_270delinsGG@TA_23_240del,265_267delinsTATGTGTCATGTGTG
2234	vas-ec	4	2	vas-ec:3,fb:1	CA_23_265delinsG@RA_23_157del,185_186insG,213_266delinsT@TA_23_24insA,52_266del
3083	smc	4	3	smc:2,pericyte:1,fb:1	RA_23_241del,266_267insA@TA_23_24insG,51_266delinsGG
2516	vas-ec	4	3	vas-ec:2,immune:1,fb:1	CA_23_76delinsAC,103_104insG,130_131insA,158_159insC,185_238del,265_266insGG@RA_24_25del,51_238del,266_267insAA@TA_24_211del,239_240insGA,266_267insG
2522	fb	4	3	fb:2,epi:1,vas-ec:1	CA_23_76delinsAG,103_104insTGGA,131_157delinsG,185_240del,265_266insG@CA_22_23insG,49_50insA,76_77insGG,131_265del@RA_23_24insCA,50_265del
3449	fb	4	2	fb:3,vas-ec:1	RA_23_24insG,51_103del,131_265del@RA_23_24insGA,48_241delinsGT,266_267insA@TA_5_215del,239_240insGA,266_267insA
2767	vas-ec	4	2	vas-ec:3,fb:1	CA_48_187del,265_266insGG@RA_23_24insCC,51_266delinsG@TA_24_266del
1477	pericyte	4	3	pericyte:2,smc:1,fb:1	CA_23_130delinsGA,158_264del@RA_24_25delinsA,51_266delinsG@TA_23_24insC,51_78del,104_105insA,132_267del
1248	vas-ec	4	3	vas-ec:2,fb:1,endo-ec:1	CA_22_23insGGA,50_211delinsAA,239_240insTA,265_266insAG@RA_25_36del,50_51insGG,77_78insGGAA,105_123del,131_132insA,158_159insGG,185_186insGG,213_213del,239_240insGG,267_270delinsAGG@TA_19_170del,185_186del,212_213insA,239_240insG,266_267insG
3946	fb	4	2	fb:3,pericyte:1	RA_25_268delinsG@TA_23_184del,212_213insA,239_240insGA,266_267insA
135	immune	4	3	immune:2,epi:1,fb:1	CA_18_36del,101_246del@RA_23_241del,266_267insG@TA_23_243del
629	vas-ec	4	2	vas-ec:3,ven-cm-2:1	CA_22_23insAG,50_237delinsGA,266_271del@RA_23_24insG,50_51insGA,77_78insT,104_105insG,131_132insA,158_159insAT,185_238delinsTAT,266_267insG@TA_239_240insG
417	smc	4	4	smc:1,fb:1,pericyte:1,ven-cm:1	CA_22_23insA,50_266del@TA_14_35del,51_103delinsGA,111_266del
3607	fb	4	2	fb:3,epi:1	RA_23_28del,51_51del,78_266delinsG@TA_23_157del,185_186insA,212_266del@TA_23_24insC,51C>A,77_78insA,104_105insA,131_132insG,158_159insCA,186_266del
3538	endo-ec	3	2	endo-ec:2,ven-cm-2:1	RA_23_24insGG,50_51insC,78_266delinsGG@TA_25_76del,105_264del
3144	vas-ec	3	2	vas-ec:2,ven-cm:1	RA_23_24insA,50_51insCG,77_78insC,132_211del,239_240insA,267_268del@RA_77_78insGA,124_133del,185_189del,212_213insAG@TA_50_51insA
3038	epi	3	2	epi:2,smc:1	RA_23_104delinsT,132_266delinsGG@TA_24_126delinsCATA,131_173del,182_266delinsTACTATCGACTCCATAG
3982	fb	3	2	fb:2,epi:1	RA_267_270delinsAGG@RA_23_24insA,51_266delinsG@TA_23_24insC,48_214del,239_240insG,267_268del
3810	fb	3	3	fb:1,atrial-cm:1,epi:1	RA_24_265del@TA_19_23del,50_51insA,77_78insG,104_105insT,133_266del
3085	ven-cm	3	3	ven-cm:1,fb:1,endo-ec:1	RA_23_241del,266_267insC@TA_19_22del,51_212delinsGG,239_241del,266_267insG
3132	epi	3	3	epi:1,ven-cm:1,vas-ec:1	RA_23_24insA,50_51insAG,78_212delinsAT,239_240insA,266_267insG@TA_50_51insGG
3291	vas-ec	3	2	vas-ec:2,fb:1	RA_23_24insAG,51_58delinsA,78_265del@TA_23_24insAA,52_266del
3804	vas-ec	3	2	vas-ec:2,ven-cm-2:1	RA_24_265del@RA_22_23insG,50_51insTG,78_185del,212_213insG,231_232insAGTCGCGACTGTA,239_240insAGG,266_267insG@TA_23_103del,132_213delinsG,237_259del
3303	fb	3	3	fb:1,epi:1,pericyte:1	RA_23_24insAT,50_51insG,78_266delinsG@TA_25_44delinsGCGCGCTCT,48_71delinsTCCCATCTCTGC,73_78delinsTGCTACG,85_110delinsCTCCATCGTGTCGTGC,119_151delinsCCATCGTGT,155_164delinsTAC,175_187delinsCCATAGCCGTGCGCGT,192_266delinsTATCGACTCCATCG
3781	fb	3	2	fb:2,ven-cm:1	RA_24_25del,51_238del,267_270delinsAGG@TA_24_266del@TA_24_79delinsTGTG,92_96del,101_131delinsGCACGCAGAG,185_212delinsTG,239_240insG,256_267del
3756	fb	3	2	fb:2,endo-ec:1	RA_24_239delinsT,266_267insC@TA_25_116del,132_268delinsGGA
3712	fb	3	2	fb:2,smc:1	RA_24_212del,239_240del,266_267insAC@TA_50_51insTA,104_105insG,131_132insGT,159_239del,266_267insG
3361	atrial-cm	3	3	atrial-cm:1,vas-ec:1,epi:1	RA_23_24insCG,51_51del,78_239delinsAATA,255_266delinsACT@TA_20_27delinsCGATG,32_42delinsCGAGAG,48_49delinsTCGTCGA,78_133delinsAGCT,158_159insGA,170_207delinsAGAGCGCGCTC,239_240insA,266_267insA@TA_50_110delinsTCGACGAGCGCGCTCTCGCTCCCATCGCTTCTGCGTGCTACGTATCGACTCCATCGATCGACTGTCGTGC,119_122delinsCCA,127_151delinsGTGT,155_164delinsTAC,174_175insCCATAGCGT,182_255delinsTACTATCGACTCCATTCGCTCATA,263_266del…
2883	immune	3	2	immune:2,ven-cm-2:1	CA_79_159del,184_185insA@RA_16_267delinsT@TA_78_238del
3436	fb	3	2	fb:2,pericyte:1	RA_23_24insG,50_51insTG,77_78insA,105_106insA,131_245del,266_267insA@TA_23_24insG,50_51insAG,77_78insA,104_105insGAG,131_132insGGAA,186_266del
33	fb	3	2	fb:2,atrial-cm:1	CA_14_243del,265_266insA@TA_24_77del,102_105del,132_211del,239_240insGG,266_267insA
2333	fb	3	2	fb:2,pericyte:1	CA_23_268del@RA_23_24insG,50_51insTG,77_241del,266_267insA
2858	fb	3	3	fb:1,endo-ec:1,ven-cm-2:1	CA_76_77insG@CA_23_268del@RA_23_24insA,50_51insA,78_265del
2626	epi	3	3	epi:1,vas-ec:1,fb:1	CA_24_265del@RA_23_24insA,50_51insA,77_78insG,103_105delinsTATGGA,131_132insA,158_159insA,185_186insAG,212_213insA,239_240insG,266_267insA@TA_24_266del
124	fb	3	2	fb:2,pericyte:1	CA_18_184del,211_212insA,265_266insAG@CA_18_184del,211_212insA,238_239insG,265_266insAG@RA_16_133del,158_159insTT,184_191del,213_265delinsAT
130	smc	3	3	smc:1,vas-ec:1,pericyte:1	CA_18_235delinsA,265_266insA@RA_24_212del,239_240del,267_270delinsAGG
145	ven-cm-2	3	3	ven-cm-2:1,immune:1,ven-cm:1	CA_19_186del,211_211delinsCGTCAGATCGCCT,238_239insG,265_266insAGAAAA@RA_24_266delinsG@TA_19_201del,239_240insA,266_267insA
242	endo-ec	3	2	endo-ec:2,fb:1	CA_22_168del,184_185insGT,211_212insG,239_240insGA,265_266insGC@RA_50_51insG,266_267insA@TA_22_23insT,51_265del
584	vas-ec	3	2	vas-ec:2,smc:1	CA_22_23insAG,49_50insAGG,76_77insAG,131_237del,265_266insTA@RA_23_24insGAG,50_51insTG,78_78delinsAA,104_213del,239_240insG,266_267insC
628	pericyte	3	2	pericyte:2,fb:1	CA_22_23insAG,50_210delinsA,238_239insG,265_266insGA@RA_23_29del,37_42delinsGAG,48_97delinsTCTCGACTCCATCGATCT,101_103delinsT,112_126delinsTCGACTCCATCGACT,131_137delinsTGC,144_164delinsCTCCATAGCTAT,166_186delinsCGCGAGTCG,193_266delinsCTCCATAG
824	fb	3	3	fb:1,endo-ec:1,vas-ec:1	CA_22_23insG,49_50insGG,77_268del@TA_186_238del
910	epi	3	3	epi:1,immune:1,fb:1	CA_22_23insG,51_103del,128_131del,156_176del,185_239del,266_273del@RA_23_24insA,51_238del,266_267insG@TA_25_44delinsGGTCGACGAGCGCGCTCT,48_70delinsTCCCATCGCTC,73_124delinsCGT,131_133delinsT,139_150delinsCTCCAT,155_187delinsTGCGCGT,192_266delinsTATCGACTCCATCG
1479	fb	3	2	fb:2,epi:1	CA_23_130delinsT,147_258del,265_265del@TA_24_110delinsTTCGTAGCGACTGT,119_133delinsCCATCGTCGTGTACGCATACT,139_150delinsCTCCATAGAT,154_190delinsTCATAGCGCTCGCGACTCCATCGCTATGCGC,197_266delinsTGTCGACTCCATAT
1502	fb	3	2	fb:2,ven-cm:1	CA_23_156delinsGA,184_185insA,211_212insG,238_239insG,265_266insGA@RA_5_29del,50_51insGG,77_265del@TA_23_24insG,50_51insAG,105_265del
1582	smc	3	2	smc:2,vas-ec:1	CA_23_183delinsG,211_212insA,239_240insAA,265_266insG@RA_23_24insC,50_51insA,72_241del,267_270delinsAGG@TA_23_213del,240_241del,266_267insA
1745	ven-cm	3	2	ven-cm:2,ven-cm-2:1	CA_23_214del,236_241delinsCCCGTGCCCTGGCCC,265_266insTGGGATACGTAT@RA_24_266delinsG
1747	pericyte	3	2	pericyte:2,fb:1	CA_23_214del,238_239insG,265_266insA@RA_23_24insA,51_55del,77_78insC,104_211del,239_240insG,267_268delinsAA
1826	fb	3	2	fb:2,epi:1	CA_23_238del,265_266insG@RA_23_24insA,50_51insGG,77_78insGG,104_266del
1895	vas-ec	3	2	vas-ec:2,fb:1	CA_23_23del,49_50insT,74_160del,185_264del@TA_14_143del,159_212del,239_240insGG,266_267insAA
1934	atrial-cm	3	2	atrial-cm:2,vas-ec:1	CA_23_24delinsGAT,48_52delinsGAATTCGTAGCGAC,64_67delinsCCA,73_99delinsTATGC,104_106delinsG,116_122delinsCTCCAT,127_149delinsTCAGCGT,154_172delinsACTCGACTCCATCG,181_239delinsTAC,249_265delinsCATCG@RA_23_24insA,51_52delinsT,78_239delinsGA,266_267insG@TA_14_35del,50_51insT,78_264del
2014	fb	3	2	fb:2,ven-cm:1	CA_23_24insC,50_184delinsT,212_264del@RA_77_78insA,132C>G@TA_25_106delinsAT,132_253delinsGCGAT,266_267insGC
2073	fb	3	2	fb:2,pericyte:1	CA_23_250del,265_266insTC@RA_23_24insGG,48_52del,78_267delinsA@TA_23_24insCG,50_51insC,77_78insG,104_105insA,132_211delinsA,239_240insG,266_267insC
2114	vas-ec	3	2	vas-ec:2,fb:1	CA_23_25del,49_50insGG,77_237del,265_265del@RA_23_24insAGG,50_51insGAAA,78_266delinsAG@TA_23_159del,185_186insA,213_266delinsAG
2136	vas-ec	3	2	vas-ec:2,atrial-cm:1	CA_23_25del,50_77del,104_271delinsGGA@RA_10_256del,266_267insGG
2141	fb	3	3	fb:1,ven-cm-2:1,smc:1	CA_23_25del@RA_23_24insAA,50_51insGG,78_265delinsAA@TA_14_42del,47_49del,77_238del,266_267insT
2177	fb	3	2	fb:2,epi:1	CA_23_264del@RA_23_24insG,53_151delinsTGT,157_186delinsTAC,193_239delinsCTCCATATC,265_266insGA@TA_23_245del,256_266del
2185	fb	3	2	fb:2,pericyte:1	CA_23_264del@RA_24_70del,77_266delinsTATCGACTCCATCG
58	ven-cm	3	2	ven-cm:2,fb:1	CA_16_214del,238_239insG,265_266insGG@RA_50_268del@TA_22_23delinsAAA,77_78insC,104_105del,185_186insG,266_267insG
2444	pericyte	3	3	pericyte:1,fb:1,smc:1	CA_23_49delinsG,76_77insGA,103_104insAT,128_169delinsT,185_270del@CA_23_76delinsT,104_211del,266_267insCC@TA_20_267del
3987	vas-ec	3	2	vas-ec:2,fb:1	RA_26_261delinsCGTAGCGACTGTA,266_267insCTCCATCG@TA_24_77delinsC,104_105insAA,132_266delinsG
